# State-transition Modeling of Blood Transcriptome Predicts Disease Evolution and Treatment Response in Chronic Myeloid Leukemia

**DOI:** 10.1101/2023.10.11.561908

**Authors:** David E. Frankhouser, Russell C. Rockne, Lisa Uechi, Dandan Zhao, Sergio Branciamore, Denis O’Meally, Jihyun Irizarry, Lucy Ghoda, Haris Ali, Jeffery M. Trent, Stephen Forman, Yu-Hsuan Fu, Ya-Huei Kuo, Bin Zhang, Guido Marcucci

## Abstract

Chronic myeloid leukemia (CML) is initiated and maintained by BCR::ABL which is clinically targeted using tyrosine kinase inhibitors (TKIs). TKIs can induce long-term remission but are also not curative. Thus, CML is an ideal system to test our hypothesis that transcriptome-based state-transition models accurately predict cancer evolution and treatment response. We collected time-sequential blood samples from tetracycline-off (Tet-Off) BCR::ABL-inducible transgenic mice and wild-type controls. From the transcriptome, we constructed a CML statespace and a three-well leukemogenic potential landscape. The potential’s stable critical points defined observable disease states. Early states were characterized by anti-CML genes opposing leukemia; late states were characterized by pro-CML genes. Genes with expression patterns shaped similarly to the potential landscape were identified as drivers of disease transition. Re-introduction of tetracycline to silence the BCR::ABL gene returned diseased mice transcriptomes to a near healthy state, without reaching it, suggesting parts of the transition are irreversible. TKI only reverted the transcriptome to an intermediate disease state, without approaching a state of health; disease relapse occurred soon after treatment. Using only the earliest time-point as initial conditions, our state-transition models accurately predicted both disease progression and treatment response, supporting this as a potentially valuable approach to time clinical intervention even before phenotypic changes become detectable.
