## Supplementary material for "State-transition Modeling of Blood Transcriptome Predicts Disease Evolution and Treatment Response in Chronic Myeloid Leukemia": Table S1

### Sheet: manTab_BCR-ABL.vs.CML_space_tab
PC	Rsquared	pvalue	log-Rsquared	log-pvalue	myeloid-Rsquared	myeloid-pvalue
rotated-2	0.476349	8.56e-15	0.596889	4.57e-20	0.76097	1.48e-30
orig-10	0.0979565	0.00124465	0.0554839	0.0126849	0.0821184	0.00296307
orig-74	0.0642163	0.00787146	0.0376625	0.033854	0.00164428	0.285695
orig-13	0.0492328	0.0178694	0.0298774	0.0523427	0.0737119	0.00468862
orig-7	0.0460044	0.0213411	0.135509	0.000154694	0.191625	6.1e-06
orig-21	0.0459068	0.0214561	3.6e-06	0.319853	0.0161754	0.115199
orig-67	0.042124	0.0264361	-0.00642277	0.525338	-0.00990752	0.767866
orig-128	0.033823	0.0419382	-0.0101403	0.797202	-0.00899643	0.680371
orig-79	0.0288147	0.05558	0.0063853	0.20943	0.0117796	0.149879
orig-35	0.0219968	0.0820176	0.0180759	0.103008	-0.00410996	0.433316
orig-98	0.0192051	0.0964288	0.0133935	0.135965	0.00153375	0.287846
orig-54	0.0189811	0.0976968	-0.00435851	0.441928	0.0232798	0.0761797
orig-83	0.0177147	0.105212	-0.00467007	0.453097	0.0112494	0.15479
orig-117	0.017043	0.10945	-0.0107991	0.936354	-0.00787814	0.602543
orig-62	0.0158343	0.117547	-0.0067369	0.540374	-0.0106114	0.878496
orig-125	0.015454	0.120228	0.000487254	0.309265	-0.00452348	0.447788
orig-20	0.0153781	0.120772	0.0529306	0.0145885	-0.000675856	0.33554
orig-72	0.0151168	0.122661	-0.00517542	0.472177	-0.00979336	0.754891
orig-130	0.014965	0.123774	0.00104619	0.297582	-0.0107771	0.927089
orig-112	0.0146229	0.126322	-0.000244379	0.325465	0.00709755	0.200191
orig-102	0.0132533	0.137115	-0.00837321	0.634323	0.0104843	0.162197
orig-85	0.0129323	0.13979	0.00583992	0.216842	-0.0107825	0.929242
orig-115	0.0126347	0.14232	-0.00601314	0.506808	-0.00120983	0.34859
orig-2	0.0125589	0.142973	-0.0097739	0.752755	0.0484015	0.0187045
orig-12	0.0111774	0.15547	0.00109156	0.296659	-0.005056	0.467555
orig-41	0.0107151	0.159922	-0.00408365	0.432419	-0.00690749	0.548872
orig-84	0.00995423	0.167562	0.00883808	0.179529	-0.00687845	0.547408
orig-14	0.00907278	0.176934	-0.0107232	0.908362	-0.00688007	0.54749
orig-141	0.0083302	0.185294	0.0116682	0.150896	-0.00157505	0.357911
orig-58	0.00764935	0.193358	-0.0043916	0.443094	0.00153329	0.287855
orig-68	0.00763038	0.193588	0.00524606	0.225265	-0.00741867	0.575905
orig-143	0.00750229	0.195152	-0.00988056	0.764729	-0.00791936	0.605057
orig-42	0.00672914	0.204909	0.0166382	0.112093	-0.00878166	0.663594
orig-73	0.00624672	0.211285	-0.0108433	0.961083	-0.00788301	0.602838
orig-71	0.00604566	0.21401	-0.00458457	0.449989	-0.0106118	0.878597
orig-114	0.00473546	0.232819	-0.0103257	0.824387	-0.00859834	0.650066
orig-61	0.00327334	0.25619	-0.0106926	0.899294	-0.00899403	0.680177
orig-104	0.00299576	0.260943	0.00167272	0.285145	0.012215	0.145976
orig-139	0.00233641	0.272672	-0.00105146	0.34465	-0.0107598	0.920603
orig-4	0.00219964	0.275186	0.0333449	0.0430758	0.0494665	0.0176415
rotated-1	0.00194236	0.279993	0.00171773	0.284277	-0.00984724	0.760916
orig-121	0.001719	0.284252	-0.000639302	0.334671	-0.00995724	0.77378
orig-15	0.00155479	0.287435	-0.0108664	0.986486	0.0550807	0.0129679
orig-50	0.00124916	0.293479	-0.0105633	0.867749	-0.0106818	0.896261
orig-142	0.00100105	0.298505	-0.0107588	0.920225	-0.00666834	0.537027
orig-133	0.000820392	0.302233	0.00807591	0.18826	0.0223953	0.0801548
orig-137	0.000489572	0.309215	0.0034762	0.252784	-0.00530767	0.477381
orig-101	-2.88e-05	0.32058	-0.0103443	0.827374	-0.00699603	0.55338
orig-149	-7.47e-05	0.321611	-0.0108686	0.992633	0.00172622	0.284113
orig-27	-0.000412959	0.329353	0.0246678	0.0703554	0.0278909	0.0585638
orig-95	-0.000612913	0.334045	0.000572228	0.307451	-0.0060082	0.506592
orig-70	-0.00071692	0.33652	0.00737105	0.19677	-0.00864196	0.653224
orig-64	-0.00108702	0.345529	-0.0106291	0.882711	-0.00951244	0.725882
orig-88	-0.00117836	0.347802	-0.0107864	0.930875	-0.00245221	0.381734
orig-47	-0.00130179	0.350906	-0.00017099	0.32379	0.0263094	0.0640667
orig-138	-0.00146937	0.355179	-0.0108418	0.960049	-0.00904533	0.684346
orig-89	-0.00160633	0.358725	0.0569325	0.0117184	0.000428183	0.310533
orig-65	-0.00182383	0.364454	0.0246024	0.0706191	-0.00335284	0.408576
orig-66	-0.00218191	0.374165	-0.010421	0.840285	-0.00817168	0.620952
orig-106	-0.00222351	0.375316	-0.0096433	0.738934	-0.0106521	0.888418
orig-78	-0.00265631	0.387592	-0.0054228	0.481988	-0.00814746	0.619386
orig-132	-0.00290084	0.39478	-0.00876997	0.66271	-0.0100294	0.782679
orig-99	-0.00347678	0.412481	-0.0102364	0.810771	-0.00903275	0.683317
orig-55	-0.00348276	0.412671	-0.00682704	0.544834	-0.000464787	0.330561
orig-103	-0.00350699	0.413441	-0.00846885	0.640901	-0.00782986	0.599625
orig-118	-0.0036116	0.416791	-0.00928842	0.705088	-0.0106029	0.876522
orig-6	-0.00382932	0.423893	0.00551501	0.221403	-0.00969362	0.744159
orig-63	-0.00469224	0.453909	-0.0104085	0.838117	-0.00466927	0.453068
orig-24	-0.00474648	0.455904	-0.00562868	0.49041	-0.00759336	0.585747
orig-46	-0.00493511	0.462949	-0.000126459	0.32278	-0.00751893	0.581513
orig-75	-0.00496343	0.464021	0.00408259	0.242923	-0.00579481	0.497385
orig-122	-0.00520683	0.473404	0.00752083	0.194925	-0.00465898	0.452692
orig-134	-0.00534096	0.478706	-0.0100133	0.780662	-0.0080253	0.611623
orig-90	-0.00536766	0.479773	-0.000672167	0.335452	-0.00369258	0.419412
orig-87	-0.00552228	0.486028	-0.0106656	0.891911	-0.0107808	0.928581
orig-140	-0.0056509	0.491333	-0.00906886	0.686281	-0.00886432	0.669924
orig-92	-0.00591396	0.50249	-0.00986663	0.763127	-0.0063424	0.52161
orig-82	-0.00602317	0.507248	-0.00988212	0.76491	-0.0108692	0.99569
orig-116	-0.00612028	0.511544	-0.0101347	0.796439	-0.0105244	0.859682
orig-9	-0.00614073	0.512457	-0.0048381	0.459304	-0.0104856	0.852086
orig-17	-0.00615924	0.513285	0.00984782	0.168663	-0.0102249	0.809094
orig-94	-0.00664433	0.535864	-0.00513036	0.470424	-0.0102559	0.813651
orig-136	-0.00727275	0.567931	-0.0108533	0.969402	-0.0104808	0.851179
orig-38	-0.00736963	0.573201	0.000975366	0.299031	-0.0036173	0.416975
orig-146	-0.00739429	0.574558	-0.01075	0.917145	-0.00944256	0.719201
orig-59	-0.00743225	0.576659	-0.0095173	0.726354	-0.0107922	0.933325
orig-3	-0.00763772	0.5883	0.00623099	0.211496	0.0132162	0.137421
orig-36	-0.00771383	0.592733	0.0155724	0.119386	0.00182029	0.282311
orig-124	-0.00771788	0.592971	-0.0106222	0.881041	-0.0088983	0.672572
orig-119	-0.007872	0.60217	-0.00869624	0.657205	-0.00914158	0.692356
orig-150	-0.00787879	0.624669	-0.00865765	0.680759	-0.0107158	0.999887
orig-107	-0.00793544	0.606044	-0.00938329	0.713676	-0.0108544	0.97042
orig-44	-0.00820124	0.622873	0.0165347	0.112779	-0.0097993	0.755546
orig-29	-0.00824077	0.625464	-0.00717524	0.562722	-0.0100019	0.779244
orig-100	-0.00840321	0.63637	-0.00969293	0.744086	-0.00997983	0.776524
orig-22	-0.00840947	0.636799	-0.0108572	0.973304	-0.00161447	0.358937
orig-96	-0.00852072	0.644536	-0.0107994	0.936473	-0.0107861	0.930729
orig-86	-0.00858783	0.64931	-0.010717	0.906442	-0.0020942	0.371753
orig-81	-0.00863349	0.652608	-0.0107582	0.920031	-0.0108602	0.976721
orig-28	-0.00864075	0.653136	-0.0106752	0.894468	-0.0108682	0.991073
orig-18	-0.00864581	0.653504	-0.0108076	0.940315	-0.0106996	0.901271
orig-123	-0.00873117	0.659799	-0.00980817	0.75653	0.00336569	0.254633
orig-19	-0.00880416	0.665302	-0.0106982	0.900871	0.00374614	0.248335
orig-113	-0.00888414	0.671466	-0.00554866	0.487108	-0.010862	0.979171
orig-37	-0.00908889	0.68794	-0.00871705	0.658748	-0.0104972	0.854321
orig-40	-0.00914486	0.692633	0.000294216	0.313435	-0.0097299	0.748002
orig-105	-0.00936805	0.712276	0.0182082	0.102213	-0.0107511	0.917532
orig-144	-0.00941091	0.716235	-0.0103953	0.835845	-0.00806738	0.614273
orig-8	-0.00943939	0.718902	-0.00189523	0.366362	0.084112	0.00265724
orig-110	-0.00945166	0.72006	-0.00608256	0.509868	-0.00899749	0.680457
orig-30	-0.00948979	0.723695	-0.0108639	0.981884	-0.00547686	0.484176
orig-111	-0.00954235	0.728801	-0.0108387	0.957824	0.00387861	0.246187
orig-39	-0.00958209	0.732737	-0.000963136	0.342478	0.00534203	0.223878
orig-52	-0.00958261	0.732789	0.0207176	0.088313	0.00883845	0.179525
orig-80	-0.0096255	0.737114	-0.0103386	0.826447	-0.00987218	0.763764
orig-77	-0.0096709	0.741785	-0.00503553	0.46677	-0.010867	0.987748
orig-135	-0.00969171	0.743958	-0.00977256	0.752609	-0.000810393	0.338766
orig-93	-0.00969758	0.744574	-0.00955083	0.729636	-0.0088163	0.666228
orig-69	-0.00974405	0.749519	-0.00164119	0.359635	-0.0104861	0.852182
orig-5	-0.0097589	0.751122	0.0328659	0.0442472	-0.00239644	0.380155
orig-34	-0.00986525	0.762968	-0.0108693	0.99586	-0.00840592	0.636555
orig-57	-0.00986845	0.763335	-0.000860818	0.339986	-0.00906171	0.685692
orig-25	-0.00994983	0.772888	-0.0106781	0.895249	-0.00807755	0.614917
orig-51	-0.0102802	0.81731	-0.00245318	0.381761	-0.00822185	0.624221
orig-1	-0.0103011	0.820525	0.0304796	0.050596	0.0621289	0.00882159
orig-109	-0.0103262	0.82446	-0.00166219	0.360184	-0.0106334	0.883741
orig-49	-0.0103453	0.827526	0.00694722	0.202101	-0.0107381	0.913139
orig-148	-0.0103462	0.827678	-0.00281564	0.392254	0.000865376	0.301299
orig-76	-0.0103724	0.831973	-0.0107958	0.934887	0.010094	0.166128
orig-48	-0.0103928	0.835421	-0.0103632	0.830452	-0.00868057	0.65605
orig-53	-0.0104015	0.836897	-0.00657155	0.532365	-0.00959609	0.73414
orig-131	-0.0104229	0.840623	-0.0108688	0.99346	-0.00942593	0.717637
orig-43	-0.0105118	0.857174	-0.0107507	0.9174	-0.00986171	0.762563
orig-23	-0.0105705	0.869306	-0.0107853	0.9304	-0.00490526	0.461823
orig-33	-0.0106084	0.877798	-0.00679149	0.543067	-0.0100725	0.788192
orig-129	-0.0106257	0.88189	0.00539669	0.223093	-0.00706224	0.556797
orig-108	-0.0106374	0.884742	-0.00443474	0.444621	-0.0106769	0.89492
orig-126	-0.0106916	0.899009	-0.00492901	0.462718	-0.00687513	0.547241
orig-97	-0.0107321	0.911177	0.0227412	0.0785749	-0.00451225	0.447386
orig-26	-0.0107361	0.912469	-0.00912091	0.690615	-0.00904348	0.684194
orig-60	-0.0108115	0.942205	-0.00455518	0.448928	-0.0107062	0.903217
orig-32	-0.0108332	0.954271	-0.0102692	0.815641	-0.0107644	0.922267
orig-11	-0.0108398	0.958636	-0.00668795	0.537981	-0.0107296	0.910381
orig-31	-0.01084	0.95877	0.026639	0.0628767	-0.0108663	0.986294
orig-145	-0.0108421	0.96024	-0.00968007	0.742739	-0.00744345	0.577282
orig-45	-0.0108594	0.975838	-0.0107266	0.909436	-0.010307	0.82145
orig-120	-0.010861	0.97776	-0.00999689	0.778621	-0.0101535	0.799009
orig-147	-0.0108636	0.981402	-0.00898621	0.679548	-0.00933763	0.709505
orig-16	-0.0108638	0.981854	-0.0107742	0.925973	-0.00948776	0.723501
orig-91	-0.0108659	0.985559	-0.00695283	0.551172	0.00811132	0.187843
orig-56	-0.0108666	0.986915	-0.0102253	0.809144	-0.00898174	0.679189
orig-127	-0.0108672	0.988343	-0.0105198	0.858756	-0.0106294	0.882772
