## Supplementary material for "State-transition Modeling of Blood Transcriptome Predicts Disease Evolution and Treatment Response in Chronic Myeloid Leukemia": Table S3

### Sheet: c2.transPt
Term	Overlap	P.value	Adjusted.P.value	Old.P.value	Old.Adjusted.P.value	Odds.Ratio	Combined.Score	Genes	CML_contribution	pro-CML_cont	anti-CML_cont	pro-CML_gene_count	anti-CML_gene_count	pro-CML_genes	anti-CML_genes
Coagulation	5/138	4.42754e-07	6.19856e-06	0	0	41.4453	606.355	C1QA;F10;ITGB3;GP1BA;F2RL2	0.0102506	0.0102506	NaN	5	0	C1qa|F10|Itgb3|Gp1ba|F2rl2
Complement	4/200	7.40294e-05	0.000518206	0	0	21.247	202.082	C1QA;F7;F10;GP1BA	0.0161956	0.0161956	NaN	4	0	C1qa|F7|F10|Gp1ba
IL-2/STAT5 Signaling	3/199	0.00148376	0.0069242	0	0	15.1385	98.5999	SELP;COL6A1;F2RL2	0.00668619	0.00668619	NaN	3	0	Selp|Col6a1|F2rl2
UV Response Dn	2/144	0.0117963	0.0412869	0	0	13.3032	59.0656	COL1A2;ITGB3	0.00698419	0.00698419	NaN	2	0	Col1a2|Itgb3
Epithelial Mesenchymal Transition	2/200	0.0219305	0.0511711	0	0	9.51371	36.3412	COL1A2;ITGB3	0.00698419	0.00698419	NaN	2	0	Col1a2|Itgb3
Inflammatory Response	2/200	0.0219305	0.0511711	0	0	9.51371	36.3412	ITGB3;GP1BA	0.00644503	0.00644503	NaN	2	0	Itgb3|Gp1ba
IL-6/JAK/STAT3 Signaling	1/87	0.095455	0.19091	0	0	10.5132	24.6966	ITGB3	0.00662468	0.00662468	NaN	1	0	Itgb3

### Sheet: c4.transPt
Term	Overlap	P.value	Adjusted.P.value	Old.P.value	Old.Adjusted.P.value	Odds.Ratio	Combined.Score	Genes	CML_contribution	pro-CML_cont	anti-CML_cont	pro-CML_gene_count	anti-CML_gene_count	pro-CML_genes	anti-CML_genes
Complement	15/200	5.09e-12	1.83e-10	0	0	13.524	351.678	C1QA;CEBPB;ITGAM;F10;SERPINE1;PLAUR;PLA2G7;C3;LGALS3;F7;CTSL;TIMP2;S100A9;C1QC;MSRB1	0.0109009	0.0109009	NaN	15	0	C1qa|Cebpb|Itgam|F10|Serpine1|Plaur|Pla2g7|C3|Lgals3|F7|Ctsl|Timp2|S100a9|C1qc|Msrb1
Inflammatory Response	13/200	8.44e-10	1.52e-08	0	0	11.4011	238.195	CCL24;CSF3R;SERPINE1;C5AR1;FPR1;LIF;PLAUR;OSM;MEFV;CLEC5A;CD14;ITGA5;TLR2	0.0107789	0.0107789	NaN	13	0	Ccl24|Csf3r|Serpine1|C5ar1|Fpr1|Lif|Plaur|Osm|Mefv|Clec5a|Cd14|Itga5|Tlr2
Reactive Oxygen Species Pathway	5/49	1.82e-05	0.00021818	0	0	17.5985	192.09	MSRA;GPX3;GSR;GLRX;MPO	0.0123082	0.0123082	NaN	5	0	Msra|Gpx3|Gsr|Glrx|Mpo
IL-6/JAK/STAT3 Signaling	6/87	2.51e-05	0.00022574	0	0	11.5404	122.252	CCR1;CSF3R;IL1R2;CSF2RB;CD14;TLR2	0.00732424	0.00732424	NaN	6	0	Ccr1|Csf3r|Il1r2|Csf2rb|Cd14|Tlr2
Allograft Rejection	8/200	5.86e-05	0.00042174	0	0	6.55833	63.9123	CCR1;SPI1;CD80;LIF;CFP;MMP9;ELANE;TLR2	0.0115455	0.0115455	NaN	8	0	Ccr1|Spi1|Cd80|Lif|Cfp|Mmp9|Elane|Tlr2
Apoptosis	7/161	0.00010232	0.00061391	0	0	7.11147	65.3361	APP;LGALS3;ANXA1;GPX3;GSR;TIMP2;CD14	0.00841246	0.00841246	NaN	7	0	App|Lgals3|Anxa1|Gpx3|Gsr|Timp2|Cd14
Coagulation	6/138	0.0003238	0.00162623	0	0	7.06335	56.7568	C3;C1QA;ANXA1;F10;SERPINE1;MMP9	0.0121836	0.0121836	NaN	6	0	C3|C1qa|Anxa1|F10|Serpine1|Mmp9
TNF-alpha Signaling via NF-kB	7/200	0.00038718	0.00162623	0	0	5.66321	44.4938	CEBPB;CD80;SERPINE1;LIF;PLAUR;CXCL2;TLR2	0.00742106	0.00742106	NaN	7	0	Cebpb|Cd80|Serpine1|Lif|Plaur|Cxcl2|Tlr2
UV Response Dn	6/144	0.00040656	0.00162623	0	0	6.75419	52.7353	DAB2;ANXA2;SERPINE1;KIT;MGLL;BMPR1A	0.00918287	0.00918287	NaN	6	0	Dab2|Anxa2|Serpine1|Kit|Mgll|Bmpr1a
Angiogenesis	3/36	0.0017484	0.00615867	0	0	13.8699	88.061	APP;PGLYRP1;FGFR1	0.00667161	0.00667161	NaN	3	0	App|Pglyrp1|Fgfr1
Adipogenesis	6/200	0.00222396	0.00615867	0	0	4.79089	29.265	C3;COL15A1;DGAT1;GPX3;LIFR;MGLL	0.00846302	0.00846302	NaN	6	0	C3|Col15a1|Dgat1|Gpx3|Lifr|Mgll
Epithelial Mesenchymal Transition	6/200	0.00222396	0.00615867	0	0	4.79089	29.265	ACTA2;DAB2;ANPEP;SERPINE1;PLAUR;ITGA5	0.00943474	0.00943474	NaN	6	0	Acta2|Dab2|Anpep|Serpine1|Plaur|Itga5
KRAS Signaling Up	6/200	0.00222396	0.00615867	0	0	4.79089	29.265	IL1RL2;SLPI;LIF;PLAUR;GLRX;MMP9	0.0073529	0.0073529	NaN	6	0	Il1rl2|Slpi|Lif|Plaur|Glrx|Mmp9
Apical Surface	3/44	0.00312006	0.00802302	0	0	11.1591	64.3869	APP;PLAUR;FLOT2	0.00611618	0.00611618	NaN	3	0	App|Plaur|Flot2
Androgen Response	4/100	0.00447939	0.0107505	0	0	6.38598	34.5371	GSR;LIFR;BMPR1B;MERTK	0.014247	0.014247	NaN	4	0	Gsr|Lifr|Bmpr1b|Mertk
TGF-beta Signaling	3/55	0.00556836	0.0125288	0	0	8.96652	46.5421	CDH1;SERPINE1;BMPR1A	0.0093135	0.0093135	NaN	3	0	Cdh1|Serpine1|Bmpr1a
Hypoxia	5/200	0.0109104	0.0206723	0	0	3.94071	17.8043	PRDX5;ANXA2;SERPINE1;PLAUR;GLRX	0.00787154	0.00787154	NaN	5	0	Prdx5|Anxa2|Serpine1|Plaur|Glrx
Myogenesis	5/200	0.0109104	0.0206723	0	0	3.94071	17.8043	APP;COL15A1;KLF5;GPX3;NCAM1	0.00932176	0.00932176	NaN	5	0	App|Col15a1|Klf5|Gpx3|Ncam1
Xenobiotic Metabolism	5/200	0.0109104	0.0206723	0	0	3.94071	17.8043	F10;SERPINE1;GSR;PGD;PTGES	0.00843092	0.00843092	NaN	5	0	F10|Serpine1|Gsr|Pgd|Ptges
Cholesterol Homeostasis	3/75	0.0132209	0.0237975	0	0	6.43424	27.8342	LGALS3;PLAUR;S100A11	0.00629664	0.00629664	NaN	3	0	Lgals3|Plaur|S100a11
IL-2/STAT5 Signaling	4/199	0.0440266	0.069969	0	0	3.12813	9.76902	IL1RL1;IL1R2;LIF;GALM	0.00676663	0.00676663	NaN	4	0	Il1rl1|Il1r2|Lif|Galm
Estrogen Response Late	4/200	0.0447024	0.069969	0	0	3.11201	9.67127	CDH1;KIF20A;S100A9;PTGES	0.00703489	0.00703489	NaN	4	0	Cdh1|Kif20a|S100a9|Ptges
Glycolysis	4/200	0.0447024	0.069969	0	0	3.11201	9.67127	GLRX;KIF20A;PYGL;MERTK	0.0111449	0.0111449	NaN	4	0	Glrx|Kif20a|Pygl|Mertk
Fatty Acid Metabolism	3/158	0.0885136	0.12746	0	0	2.93479	7.11569	BMPR1B;MGLL;CBR3	0.0110482	0.0110482	NaN	3	0	Bmpr1b|Mgll|Cbr3
UV Response Up	3/158	0.0885136	0.12746	0	0	2.93479	7.11569	DGAT1;GPX3;CXCL2	0.00793876	0.00793876	NaN	3	0	Dgat1|Gpx3|Cxcl2
Apical Junction	3/200	0.148525	0.190961	0	0	2.30418	4.39407	CDH1;SIRPA;MMP9	0.00691737	0.00691737	NaN	3	0	Cdh1|Sirpa|Mmp9
mTORC1 Signaling	3/200	0.148525	0.190961	0	0	2.30418	4.39407	GSR;GLRX;CFP	0.00662976	0.00662976	NaN	3	0	Gsr|Glrx|Cfp
KRAS Signaling Dn	3/200	0.148525	0.190961	0	0	2.30418	4.39407	CD80;MEFV;BMPR1B	0.00962397	0.00962397	NaN	3	0	Cd80|Mefv|Bmpr1b
